# New hypotheses of cell type diversity and novelty from comparative single cell and nuclei transcriptomics in echinoderms

**DOI:** 10.1101/2022.05.06.490935

**Authors:** Anne Meyer, Carolyn Ku, William Hatleberg, Cheryl A. Telmer, Veronica Hinman

**Author notes:** Corresponding Author: Veronica Hinman.

## Abstract

Cell types are the fundamental building blocks of metazoan biodiversity and offer a powerful perspective for inferring evolutionary phenomena. With the development of single-cell transcriptomic techniques, new definitions of cell types are emerging. This allows a conceptual reassessment of traditional definitions of novel cell types and their evolution. Research in echinoderms, particularly sea star and sea urchin embryos have contributed significantly to understanding the evolution of novel cell types, in particular the primary mesenchyme cells (PMCs) and pigment cells that are found in sea urchin but not sea star embryos. This paper outlines the development of a gene expression atlas for the bat star, *Patiria miniata*, using single nuclear RNA sequencing (snRNA-seq) of embryonic stages. The atlas revealed 22 cell clusters covering all expected cell types from the endoderm, mesoderm and ectoderm germ layers. In particular, four distinct neural clusters, an immune cluster, and distinct right and left coelom clusters were revealed as distinct cell states. A comparison with *Strongylocentrotus purpuratus* embryo single cell transcriptomes was performed using 1:1 orthologs to anchor and then compare gene expression patterns. *S. purpuratus* primordial germ cell equivalents were not detected in *P. minata*, while the left coelom of *P. miniata* has no equivalent cell cluster in *S. purpuratus*. Pigment cells of *S. purpuratus* map to clusters containing immune mesenchyme and neural cells of *P. miniata*, while the PMCs of *S. purpuratus* are revealed as orthologous to the right coelom cluster of *P. miniata*. These results suggest a new interpretation of the evolution of these well-studied cell types and a reflection on the definition of novel cell types.
