## Supplemental Table 1 for "New hypotheses of cell type diversity and novelty from comparative single cell and nuclei transcriptomics in echinoderms"

### Sheet: Sheet1
NCBI/Echinobase		NCBI	Ensembl ID	NCBI	Ensembl ID
Gene Symbol	Gene Name	Pm gene ID	Sp gene ID	Pm gene name	Sp gene name
zic1	Zic family member 1	LOC119724196	LOC578589	zinc finger protein ZIC 4-like	zinc finger protein ZIC 1
eya1	EYA transcriptional coactivator and phosphatase 1	LOC119728880	LOC584048	eyes absent homolog 1-like isoform X2	eyes absent homolog 1 isoform X1
Six6L	homeobox protein SIX6-like	LOC119721027	N/A	homeobox protein SIX6-like	#N/A
FUM 1	highly reducing polyketide synthase FUM1-like	LOC119744703	N/A	highly reducing polyketide synthase FUM1-like	#N/A
elk1	ETS transcription factor ELK 1	LOC119737496	Elk	ETS domain-containing protein Elk-3-like isoform X1	transcription factor Elk
VEGFR1L	vascular endothelial growth factor receptor 1-like	LOC119719573	N/A	vascular endothelial growth factor receptor 1-like	#N/A
ets1	ETS proto-oncogene 1, transcription factor	LOC119735414	ets1	protein C-ets-1-like isoform X1	ets homolog isoform X1
gata3	GATA binding protein 3	LOC119726590	GATAc	GATA-binding factor 2-like	GATA transcription factor isoform X1
Pm-erg	transcriptional regulator ERG homolog	LOC119735630	N/A	transcriptional regulator ERG homolog isoform X1	#N/A
elavl1-b	ELAV-like protein 1-B	LOC119737432	N/A	ELAV-like protein 1-B isoform X2	#N/A
fibropellin-1	fibropellin-1	LOC119741108	LOC576643	uncharacterized protein LOC119741108 isoform X2	uncharacterized protein LOC576643 isoform X2
tek	TEK receptor tyrosine kinase	LOC119722419	TIE1/2	tyrosine-protein kinase receptor Tie-1-like	tie-like receptor tyrosine kinase
hh	hedgehog family	LOC119729696	hh	indian hedgehog protein-like	hedgehog precursor
tbx2	T-box transcription factor 2	LOC119727010	Tbx2/3	T-box transcription factor TBX2-like isoform X1	T-box 2/3 protein isoform X1
prdm1	PR/SET domain 1	LOC119745514	blimp1/krox	PR domain zinc finger protein 1-like isoform X2	Blimp1/Krox1b isoform 1
foxa1	forkhead box A1	LOC119740965	FoxA	forkhead box protein A2-like	forkhead transcription factor A
wnt3	Wnt family memer 3	LOC119741509	LOC585683	proto-oncogene Wnt-3-like	proto-oncogene Wnt-3
Hbox7	homeodomain protein	LOC119745549	Hbox7	homeobox protein Hox-D8-like	homeodomain protein
wnt1	Wnt family member 1	LOC119721263	wnt1	protein Wnt-1-like	protein Wnt-1 precursor
gata6	GATA binding protein 6	LOC119724911	GATAe	GATA-binding factor 3-like isoform X1	GATA transcription factor e isoform X2
nk1-2l	NK1 transcription factor-related protein 2-like	LOC119739852	N/A	NK1 transcription factor-related protein 2-like	#N/A
arid3a	AT-rich interactive domain-containing protein 3A	LOC119745283	dri	AT-rich interactive domain-containing protein 3C-like	LOW QUALITY PROTEIN: protein dead ringer homolog
gscl	goosecoid homeobox-like	LOC119742666	Gsc	homeobox protein goosecoid-like	goosecoid transcription factor
tbxt	T-box transcription factor T	LOC119745670	LOC576774	T-box transcription factor T homolog	T-box transcription factor T homolog isoform X2
Pm-onecut2	one cut domain family member 2-like	LOC119725341	N/A	one cut domain family member 2-like	#N/A
tfap2a	transcription factor AP-2 alpha	LOC119729012	LOC577118	transcription factor AP-2-epsilon-like isoform X3	transcription factor AP-2-alpha
foxj1	forkhead box J1	LOC119734799	FoxJ1	forkhead box protein J1-B-like	forkhead transcription factor J1
SAXO1L	stabilizer of axonemal microtubules 1-like	LOC119722033	N/A	stabilizer of axonemal microtubules 1-like	#N/A
sarcospan	sarcospan	LOC119726695	LOC100888814	sarcospan-like	sarcospan
myosin V	myosin V	LOC119729753	LOC373234	LOW QUALITY PROTEIN: unconventional myosin-Va-like	myosin V
drp2	dystrophin related protein 2	LOC119730218	LOC115928086	dystrophin-like isoform X2	dystrophin-like isoform X1
gcml	glial cells missing transcription factor-like	LOC119729068	gcm	uncharacterized protein LOC119729068	glial cells missing-like protein
tgif2l	TGFB induced factor homeobox 2-like	LOC119729187	LOC575445	iroquois-class homeodomain protein IRX-1-like	homeobox protein TGIF2 isoform X1
HEYL	hairy/enhancer-of-split related with YRPW motif-like protein	LOC119730474	N/A	hairy/enhancer-of-split related with YRPW motif-like protein	#N/A
lhx9	LIM homeobox 9	LOC119734581	LOC576656	LIM/homeobox protein Lhx2-like	LIM/homeobox protein Lhx9
sox4	SRY-box transcription factor 4	LOC119729307	LOC593520	transcription factor SOX-4-like	transcription factor SOX-4
sox2	SRY-box transcription factor 2	LOC119723839	SoxB1	transcription factor Sox-3-like	transcription factor SoxB1
sox14	SRY-box transcription factor 14	LOC119723841	SoxB2	transcription factor Sox-14-like	transcription factor SoxB2
wnt8a	wnt family member 8A	LOC119730682	Wnt8	protein Wnt-8b-like isoform X1	Wnt8 protein
				#N/A	#N/A
msxl	msh homeobox-like	LOC119741520	LOC100893580	homeobox protein MSX-2-like	retinal homeobox protein Rax
pax6	paired box 6	LOC119738408	LOC100892714	paired box protein Pax-6-like isoform X2	paired box protein Pax-6 isoform X3
				#N/A	#N/A
Srcr	scavenger receptor cysteine-rich domain superfamily protein	LOC119729296	LOC580497	scavenger receptor cysteine-rich domain superfamily protein	scavenger receptor cysteine-rich domain superfamily protein isoform X2
duox1	dual oxidase maturation factor 1	LOC119745939	LOC576350	dual oxidase maturation factor 1-like isoform X2	dual oxidase maturation factor 1 isoform X1
VDRL	vitamin D3 receptor-like	LOC119740484	N/A	vitamin D3 receptor-like	#N/A
				#N/A	#N/A
Pax5L	paired box protein Pax-5-like	LOC119732204	N/A	paired box protein Pax-5-like isoform X2	#N/A
NEO1L	neogenin-like	LOC119745933	N/A	neogenin-like isoform X1	#N/A
Pm-CHRNA10L	neuronal acetylcholine receptor subunit alpha-10-like	LOC119730478	N/A	neuronal acetylcholine receptor subunit alpha-10-like isoform X1	#N/A
thrb	thyroid hormone receptor beta	LOC119740962	LOC584535	thyroid hormone receptor alpha-like	thyroid hormone receptor beta isoform X2
nr6a1b	nuclear receptor subfamily 6 group A member 1B	LOC119734244	SHR3	LOW QUALITY PROTEIN: hormone receptor 4-like	steroid hormone receptor 3
GABAB2	gamma-aminobutyric acid type B receptor subunit 2	LOC119728806	LOC763655	gamma-aminobutyric acid type B receptor subunit 2-like	gamma-aminobutyric acid type B receptor subunit 2
AGTRAP	type-1 angiotensin II receptor-associated protein-like	LOC119744764	LOC105446089	type-1 angiotensin II receptor-associated protein-like	type-1 angiotensin II receptor-associated protein-like isoform X2
adrbk2	beta-adrenergic receptor kinase 2	LOC119727004	LOC100888242	beta-adrenergic receptor kinase 2-like isoform X2	beta-adrenergic receptor kinase 2
CHRNA9L	neuronal acetylcholine receptor subunit alpha-9-like	LOC119739839	LOC575288	neuronal acetylcholine receptor subunit alpha-10-like isoform X2	neuronal acetylcholine receptor subunit alpha-9-like
CHRNA10	neuronal acetylcholine receptor subunit alpha-10	LOC119741649	LOC577316	neuronal acetylcholine receptor subunit alpha-10-like	neuronal acetylcholine receptor subunit alpha-10
ETHR-A	ecdysis triggering hormone receptor subtype-A	LOC119746216	LOC581903	QRFP-like peptide receptor	orexin receptor type 2
SYT7	synaptotagmin-7	LOC119721191	LOC594711	LOW QUALITY PROTEIN: synaptotagmin-7-like	synaptotagmin-7
SYT14	synaptotagmin-14	LOC119742890	LOC577619	synaptotagmin-16-like isoform X4	synaptotagmin-14 isoform X2
PmSYT1L	synaptotagmin-1-like	LOC119740612	N/A	synaptotagmin-1-like	#N/A
SYT4L	synaptotagmin-like protein 4	LOC119730824	N/A	synaptotagmin-like protein 4 isoform X4	#N/A
				#N/A	#N/A
alx1	aristaless-like homeobox	LOC119727319	Alx1	pituitary homeobox 1-like isoform X1	aristaless-like homeobox protein isoform X2
SpP19L	biomineralization proteins SpP19L long form	N/A	SpP19L	#N/A	biomineralization proteins SpP19L long form isoform X1
msp130	mesenchyme-specific cell surface glycoprotein	N/A	msp130	#N/A	mesenchyme-specific cell surface glycoprotein isoform X1
flt1	vascular endothelial growth factor receptor 1	N/A	LOC579837	#N/A	vascular endothelial growth factor receptor 1
pm27	27 kDa primary mesenchyme-specific spicule protein	N/A	PM27	#N/A	27 kDa primary mesenchyme-specific spicule protein precursor
sm37	spicule matrix protein SM37	N/A	SM37	#N/A	spicule matrix protein SM37 precursor
sm50	spicule matrix protein SM50	N/A	SM50	#N/A	50 kDa spicule matrix protein isoform X1
Pks1	probable polyketide synthase 1	N/A	LOC588806	#N/A	probable polyketide synthase 1
gfi1	growth factor independent 1 transcriptional repressor	LOC119734323	LOC589099	zinc finger protein Gfi-1b-like	zinc finger protein 764-like
C3	complement C3	N/A	LOC575436	#N/A	complement C3 isoform X1
runx2	RUNX family transcription factor 2	N/A	SpRunt-1	#N/A	SpRunt-1 protein
prox1	prospero homeobox 1	N/A	prox1	#N/A	prospero homeobox protein 1 isoform X2
SRCR2	scavenger receptor cysteine-rich protein variant 2	N/A	LOC373213	#N/A	scavenger receptor cysteine-rich protein variant 2 precursor
DD186	DD186 protein, upregulated upon bacterial challenge	N/A	DD186	#N/A	DD186 protein, upregulated upon bacterial challenge
endo16	calcium-binding protein	N/A	Endo16	#N/A	protein ENDO16 precursor
DVR1	protein DVR-1 homolog	N/A	LOC764641	#N/A	protein DVR-1 homolog isoform X1
Sp-six6	SIX homeobox 6	N/A	LOC576281	#N/A	homeobox protein SIX6
pkd2	polycystin 2, transient receptor potential cation channel	LOC119731326	pkd2	polycystic kidney disease 2-like 1 protein isoform X7	polycystic kidney disease protein 2 isoform X4
epha2	EPH receptor A2	LOC119732269	LOC763632	ephrin type-B receptor 2-like	ephrin type-B receptor 2
chrd	chordin	N/A	CHRD	#N/A	chordin precursor
hmxl2	H6 family homeobox-like 2	N/A	LOC115917868	#N/A	homeobox protein Hmx-like isoform X1
spdef	SAM pointed domain containing ETS transcription factor	LOC119719393	Ets4	SAM pointed domain-containing Ets transcription factor-like	Ets4 transcription factor
irx4	iroquois homeobox 4	N/A	IrxA	#N/A	iroquois homeobox A
klf6	Kruppel like factor 6	LOC119721960	Klf7	Krueppel-like factor 6	Kruppel-like factor 7
spec1	spec 1a protein	N/A	SPEC1	#N/A	calcium-binding protein SPEC 1A
spec2c_1	spec2c protein	N/A	spec2c	#N/A	calcium-binding protein SPEC 2C
DRD1	D(1) dopamine receptor	LOC119737386	LOC100887891	alpha-2A adrenergic receptor-like isoform X1	D(1) dopamine receptor
ankat1	ankyrin containing gene specific for apical tuft 1	LOC119738417	AnkAT-1	uncharacterized protein LOC119738417	ankyrin-containing gene specific for apical tuft-1
gmfb	glia maturation factor beta	N/A	LOC115918196	#N/A	glia maturation factor beta-like
err	estrogen related receptor	N/A	LOC579264	#N/A	estrogen-related receptor gamma
fdx1	ferredoxin 1	N/A	LOC578536	#N/A	adrenodoxin
THADA	thyroid adenoma-associated protein homolog	LOC119742025	LOC100889845	thyroid adenoma-associated protein homolog isoform X3	thyroid adenoma-associated protein homolog
AstAR	allatostatin-A receptor	N/A	LOC100889602	#N/A	allatostatin-A receptor
AHNAK	neuroblast differentiation-associated protein AHNAK	N/A	LOC580388	#N/A	neuroblast differentiation-associated protein AHNAK
neurabin-1	neurabin-1	N/A	LOC577610	#N/A	neurabin-1 isoform X3
				#N/A	#N/A
nanos2l	nanos C2HC-type zinc finger 2-like	N/A	Nanos2	#N/A	nanos 2
tbr1	T-box brain transcription factor 1	N/A	LOC586389	#N/A	optomotor-blind protein
etv6	ets variant transcription factor 6	LOC119738174	LOC591714	uncharacterized protein LOC119738174	ets DNA-binding protein pokkuri
erg	transcriptional regulator ERG	N/A	LOC115917879	#N/A	transcriptional regulator Erg-like isoform X6
hhex	hematopoietically-expressed homeobox protein HHEX homolog	N/A	LOC575826	#N/A	hematopoietically-expressed homeobox protein HHEX homolog
foxo1	forkhead box O1	LOC119744882	LOC585334	forkhead box protein O3-like	forkhead box protein O1
pks2	polyketide synthase 2	N/A	LOC592147	#N/A	polyketide synthase 2
ehfl	ets homologous factor	N/A	LOC582205	#N/A	uncharacterized protein LOC582205 isoform X1
dach1	dachshund homolog 1	LOC119728766	LOC115918252	dachshund homolog 1-like	dachshund homolog 1-like
vegf3l	vascular endothelial growth factor 3-like	N/A	LOC100889860	#N/A	uncharacterized protein LOC100889860
evxl	even-skipped-like protein-like	LOC119745851	eve	homeobox even-skipped homolog protein 2-like	even-skipped-like protein isoform X1
wnt16	Wnt family member 16	LOC119726703	LOC591980	protein Wnt-16-like	protein Wnt-16
hnf1a	HNF1 homeobox A	LOC119730701	LOC764728	hepatocyte nuclear factor 1-alpha-like	uncharacterized protein LOC764728
onecut2	one cut homeobox 2	N/A	LOC115917884	#N/A	one cut domain family member 2-like isoform X1
MTa	metallothionein a	N/A	MTA	#N/A	metallothionein-A
spec2c_2	calcium-binding protein SPEC 2C	N/A	LOC100888959	#N/A	calcium-binding protein SPEC 2A
msx1	msh homeobox 1	LOC119739984	Msx	muscle segmentation homeobox-like	homeodomain protein isoform X1
dlxl	distal-less homeobox-like	LOC119745598	Dlx	homeobox protein Dlx4a-like	distal-less homeobox
hmxl1	H6 family homeobox-like 1	N/A	LOC115924126	#N/A	homeobox protein Hmx
wnt5a	wingless-related MMTV integration site 5A	N/A	LOC578814	#N/A	protein Wnt-5b
egf1	fibropellin I	N/A	egf1	#N/A	fibropellin-1 precursor
arsal	arylsulfatase A-like	N/A	ARS	#N/A	arylsulfatase precursor
SYT1L	arylsulfatase A-like	N/A	LOC115917880	#N/A	synaptotagmin-1-like isoform X2
nkx2-1	nk2 homeobox 1	LOC119741084	NK2.1	homeobox protein Nkx-2.1-like	homeodomain protein NK2.1 isoform X1
opn5	opsin 5	LOC119722365	LOC763367	opsin-5-like	opsin-5
hbn	homeobrain	N/A	LOC575572	#N/A	retinal homeobox protein Rx1
				#N/A	#N/A
foxn3	forkhead box N3	LOC119720745	LOC590815	forkhead box protein N3-like	forkhead box protein N3
fibrillin-3	fibrillin-3	LOC119736511	LOC591161	fibrillin-1-like	#N/A
spred2	sprouty related EVH1 domain containing 2	LOC119740376	LOC580515	sprouty-related, EVH1 domain-containing protein 2-like	sprouty-related, EVH1 domain-containing protein 3
LOC100891417	collagen type IV alpha 1 chain	LOC119724229	COLP3alpha	collagen alpha-5(IV) chain-like	#N/A
EIF4G3	eukaryotic translation initiation factor 4 gamma 3	LOC119743128	LOC588274	eukaryotic translation initiation factor 4 gamma 1-like isoform X5	eukaryotic translation initiation factor 4 gamma 3 isoform X1
Rap2c	ras-related protein Rap-2c	LOC119724137	LOC753090	ras-related protein Rap-2a-like	ras-related protein Rap-2c
SRRM1	serine/arginine repetitive matrix protein 1	LOC119720841	LOC100893485	disks large-associated protein 1-like	serine/arginine repetitive matrix protein 1
JMJD1C	probable JmjC domain-containing histone demethylation protein 2C	LOC119740285	LOC589728	uncharacterized protein LOC119740285	LOW QUALITY PROTEIN: probable JmjC domain-containing histone demethylation protein 2C
SCTRL	secretin receptor-like	LOC119745952	N/A	secretin receptor-like isoform X3	#N/A
rhoa	ras homolog family member A	N/A	LOC585398	#N/A	ras homolog gene family, member C-like
ebr1	egg bindin receptor 1	N/A	ebr1	#N/A	egg bindin receptor 1 precursor
epha2	EPH receptor A2	LOC119732269	LOC763632	ephrin type-B receptor 2-like	ephrin type-B receptor 2
piwil2	piwi like RNA-mediated gene silencing 3	N/A	LOC373434	#N/A	seawi isoform X1
EGFIII	fibropellin c	N/A	EGFIII	#N/A	fibropellin-3 precursor
DDO	D-aspartate oxidase	N/A	LOC590206	#N/A	D-aspartate oxidase
Hlx	H2.0-like homeobox protein	N/A	LOC582802	#N/A	H2.0-like homeobox protein isoform X1
err	estrogen related receptor	N/A	LOC579264	#N/A	estrogen-related receptor gamma
AstAR	allatostatin-A receptor	N/A	LOC100889602	#N/A	allatostatin-A receptor
PGRMC1L	membrane-associated progesterone receptor component 1-like	N/A	LOC115918492	#N/A	membrane-associated progesterone receptor component 1-like
otx2	orthodenticle homeobox 2	LOC119721166	otx	homeobox protein OTX-like isoform X1	homeobox protein OTX isoform beta
saxo1	stabilizer of axonemal microtubules 1-like	LOC119722033	N/A	stabilizer of axonemal microtubules 1-like	#N/A
saxo2	stabilizer of axonemal microtubules 2	LOC119740757	LOC100890512	LOW QUALITY PROTEIN: stabilizer of axonemal microtubules 2-like	stabilizer of axonemal microtubules 2
DNAH2L	dynein heavy chain 2, axonemal-like	LOC119728259	N/A	dynein heavy chain 2, axonemal-like	#N/A
MLCKL	myosin light chain kinase, smooth muscle-like	LOC119721200	N/A	myosin light chain kinase, smooth muscle-like isoform X1	#N/A
HES4	transcription factor HES-4	LOC119743140	LOC592057	transcription factor HES-4-like	transcription factor HES-4
Orctl	organic cation transporter protein-like	LOC119722087	N/A	organic cation transporter protein-like isoform X1	#N/A
BXL6	probable beta-D-xylosidase 6	LOC119741109	N/A	probable beta-D-xylosidase 6	#N/A
TNKS2L	poly [ADP-ribose] polymerase tankyrase-like	LOC119740989	N/A	poly [ADP-ribose] polymerase tankyrase-like isoform X3	#N/A
fgfrl1	fibroblast growth factor receptor like 1	LOC119720107	FGFRL1	fibroblast growth factor receptor-like 1	Fibroblast growth factor receptor-like 1 precursor
SMTNL	smoothelin-like	LOC119730695	N/A	smoothelin-like isoform X1	#N/A
GMNNL	geminin-like	LOC119728448	N/A	geminin-like	#N/A
PCLAFL	PCNA-associated factor-like	LOC119745257	N/A	PCNA-associated factor-like	#N/A
cdt1	chromatin licensing and DNA replication factor 1	LOC119737580	LOC575779	DNA replication factor Cdt1-like	DNA replication factor Cdt1
ccna2	cyclin A2	LOC119727750	CycA	G2/mitotic-specific cyclin-A-like	cyclin A
ccnb2	cyclin B2	LOC119742066	LOC576779	G2/mitotic-specific cyclin-B-like	cyclin B
tekt2	tektin 2	LOC119729038	LOC373482	tektin-B1-like	tektin-B1 isoform X1
tekt4	tektin 4	LOC119734508	LOC577210	tektin-4-like	tektin A1
rsph1	radial spoke head component 1	LOC119735553	LOC585190	#N/A	radial spoke head 1 homolog isoform X1
tekt3	tektin 3	LOC119737410	LOC586326	tektin-3-like	LOW QUALITY PROTEIN: tektin-3
fgfr3	fibroblast growth factor receptor 3	N/A	LOC373310	#N/A	#N/A
CFAP410	cilia and flagella associated protein 410	LOC119745442	LOC576797	cilia- and flagella-associated protein 410-like isoform X2	cilia- and flagella-associated protein 410 isoform X1
DNAH2	dynein heavy chain 2, axonemal-like	LOC119728258	N/A	dynein heavy chain 2, axonemal-like isoform X1	#N/A
SRFP5L	secreted frizzled-related protein 5-like	LOC119725501	N/A	secreted frizzled-related protein 5-like isoform X2	#N/A
lhx1	lim homeobox 1	LOC119730222	Lim1	LIM/homeobox protein Lhx5-like	Lim homeodomain transcription factor 1
smad6l	mothers against decapentaplegic homolog 6-like	LOC119745554	N/A	mothers against decapentaplegic homolog 6-like	#N/A
TPH1L	tryptophan 5-hydroxylase 1-like	LOC115922565	LOC119740445	LOW QUALITY PROTEIN: tryptophan 5-hydroxylase 1-like	tryptophan 5-hydroxylase 1-like
ECE2L	endothelin-converting enzyme 2-like	LOC119729539	N /A	endothelin-converting enzyme 2-like	#N/A
pendrin	pendrin	LOC119737354	LOC588264	solute carrier family 26 member 6-like isoform X1	pendrin isoform X3
ZFAND6	AN1-type zinc finger protein 6	LOC119729722	LOC582526	AN1-type zinc finger protein 6-like	AN1-type zinc finger protein 6
MAPKBP1	mitogen-activated protein kinase-binding protein 1	LOC119743414	LOC576108	WD repeat-containing protein 62-like isoform X2	mitogen-activated protein kinase-binding protein 1
UGT2C1L	UDP-glucuronosyltransferase 2C1-like	LOC119731706	N/A	UDP-glucuronosyltransferase 2C1-like isoform X2	#N/A
MEC4	degenerin mec-4	LOC119745761	LOC100894064	amiloride-sensitive sodium channel subunit beta-like isoform X1	degenerin mec-4
tulp4	TUB like protein 4	LOC119744796	LOC591879	tubby-related protein 4-like	tubby-related protein 4 isoform X2
CACNB1	voltage-dependent L-type calcium channel subunit beta-1	LOC119741735	LOC585535	voltage-dependent L-type calcium channel subunit beta-1-like isoform X3	voltage-dependent L-type calcium channel subunit beta-1
Shal	potassium voltage-gated channel protein Shal	LOC119738693	LOC582202	potassium voltage-gated channel protein Shal-like isoform X2	potassium voltage-gated channel protein Shal
CACNA2D3	voltage-dependent calcium channel subunit alpha-2/delta-3	LOC119732145	LOC100890679	voltage-dependent calcium channel subunit alpha-2/delta-3-like isoform X4	voltage-dependent calcium channel subunit alpha-2/delta-3 isoform X2
CACNA1AL	voltage-dependent calcium channel type A subunit alpha-1-like	LOC119740397	N/A	voltage-dependent calcium channel type A subunit alpha-1-like isoform X1	#N/A
CACNA2D1	voltage-dependent calcium channel subunit alpha-2/delta-1	LOC119726304	LOC105441547	voltage-dependent calcium channel subunit alpha-2/delta-2-like isoform X8	voltage-dependent calcium channel subunit alpha-2/delta-1 isoform X2
KCNH7	potassium voltage-gated channel subfamily H member 7	LOC119744535	LOC757031	potassium voltage-gated channel subfamily H member 6-like isoform X1	potassium voltage-gated channel subfamily H member 7 isoform X2
CACNA1DL	voltage-dependent L-type calcium channel subunit alpha-1D-like	LOC119737342	LOC115917871	voltage-dependent L-type calcium channel subunit alpha-1D-like isoform X5	voltage-dependent L-type calcium channel subunit alpha-1D-like isoform X4
fibulin-1	fibulin-1	LOC119731995	LOC582612	fibulin-1-like isoform X2	fibulin-1 isoform X2
MUC16	mucin-16-like	LOC119741838	N/A	mucin-16-like isoform X2	#N/A
TENM3L	teneurin-3-like	LOC119728739	N/A	teneurin-3-like isoform X1	#N/A
SCUBE1	signal peptide, CUB and EGF-like domain-containing protein 1	LOC119726279	LOC577317	signal peptide, CUB and EGF-like domain-containing protein 1 isoform X1	signal peptide, CUB and EGF-like domain-containing protein 1 isoform X6
tfap4	transcription factor AP-4	LOC119727140	LOC578637	transcription factor AP-4-like	transcription factor AP-4
foxp4	forkhead box p4	LOC119737339	LOC577677	forkhead box protein P1-like isoform X6	forkhead box protein P1 isoform X1
Hox-D9a	homeobox protein Hox-D9a	LOC119741991	LOC756604	homeobox protein Hox-D9-like	homeobox protein Hox-D9a
etv1	ETS variant transcription factor 1	LOC119729620	LOC580556	ETS translocation variant 1-like	ETS translocation variant 1 isoform X1
CcLta1	non L-type Cav channel	LOC119734356	LOC574743	voltage-dependent calcium channel type A subunit alpha-1-like isoform X8	voltage-dependent calcium channel type A subunit alpha-1 isoform X12
nlk	nemo like kinase	LOC119743396	LOC574783	serine/threonine-protein kinase NLK-like	serine/threonine-protein kinase NLK isoform X2
rab3	rab3 GTPase	LOC119722414	rab3	ras-related protein Rab-3-like isoform X1	rab3 GTPase isoform X1
slc4a11	solute carrier family 4 member 11	LOC119722410	LOC579418	sodium bicarbonate transporter-like protein 11	sodium bicarbonate transporter-like protein 11 isoform X3
radil	Rap associating with DIL domain	LOC119734674	LOC100891417	ras-associating and dilute domain-containing protein-like isoform X1	ras-associating and dilute domain-containing protein isoform X1
mapk1	mitogen-activated protein kinase 1	LOC119730216	LOC373525	mitogen-activated protein kinase 1-like	MAP kinase
AANAT	serotonin N-acetyltransferase-like	LOC119728949	N/A	serotonin N-acetyltransferase-like isoform X2	#N/A
chrdl	chordin-like	LOC119731780	N/A	chordin-like	#N/A
