## Supplemental Table 2 for "New hypotheses of cell type diversity and novelty from comparative single cell and nuclei transcriptomics in echinoderms"

### Sheet: Sheet1
Species	sample source	time point	nCount_RNA min	nCount_RNA max	nFeature_RNA min	nFeature_RNA max	max percent mitochondiral transcripts
P. miniata	in house nuclear isolatin	16 hpf	200	2600	200	2000	N/A
		26 hpf	200	1500	200	1000	N/A
		40 hpf	200	2500	200	2000	N/A
S. purpuratus	in house nuclear isolatin	6hpf	100	1500	100	2500	5
		15hpf	100	2000	100	2500	5
		23hpf	100	2600	100	2500	5
		33hpf	100	2700	100	2500	5
	Foster et al 2020	hatched blastula	NA	NA	400	2500	5
		mesenchyme blastula	NA	NA	400	2500	5
