## Supplemental Table 3 for "New hypotheses of cell type diversity and novelty from comparative single cell and nuclei transcriptomics in echinoderms"

### Sheet: Sheet1
Species' contribution to integrated clusters
	raw counts		normalized pm count	normalized cluster size	species contirbution to cluster
integrated cluster	P. miniata	S. purpuratus			P. miniata	S. purpuratus
0	2555	618	1095.55	1713.55	0.639346	0.360654
1	1616	664	692.921	1356.92	0.510657	0.489343
2	1606	521	688.633	1209.63	0.569291	0.430709
3	1348	764	578.006	1342.01	0.430703	0.569297
4	1144	673	490.533	1163.53	0.421589	0.578411
5	1187	601	508.971	1109.97	0.458544	0.541456
6	1263	406	541.559	947.559	0.57153	0.42847
7	979	624	419.783	1043.78	0.402175	0.597825
8	983	376	421.498	797.498	0.528526	0.471474
9	919	398	394.056	792.056	0.49751	0.50249
10	601	480	257.701	737.701	0.34933	0.65067
11	698	336	299.294	635.294	0.471111	0.528889
12	699	256	299.722	555.722	0.539338	0.460662
13	608	268	260.703	528.703	0.493099	0.506901
14	696	152	298.436	450.436	0.662549	0.337451
15	273	160	117.059	277.059	0.422506	0.577494
16	13	73	5.57424	78.5742	0.0709423	0.929058
				average	0.472867	0.527133
				standard deviation	0.132675	0.132675
				maximum	0.662549	0.929058
				mimimum	0.0709423	0.337451
				ratio raw counts of P. miniata nuclei/ S. purpuratus cells = 2.33
S. purpuratus
Raw counts of Spur CL # in each integrated cluster
		integrated cluster
		0	1	2	3	4	5	6	7	8	9	10	11	12	13	14	15	16	SUM
Spur CL ID	0 Aboral Ectoderm	93	13	80	447	197	50	36	1	134	31	34	73	48	40	23	3	1	1304
	1 Aboral Ectoderm	83	229	10	8	38	31	41	121	4	48	105	28	16	25	26	4	2	819
	10 Neural	3	102	1	5	23	5	14	12	0	66	14	7	0	20	6	0	0	278
	11 NSM	9	0	24	26	14	36	4	0	17	0	14	21	56	26	6	18	0	271
	12 PGCs	0	0	9	26	3	9	1	0	102	0	6	4	1	8	0	1	70	240
	13 Aboral Neurectoderm	69	21	1	1	14	4	4	49	2	6	21	24	0	0	7	0	0	223
	14 Pigment	0	1	15	0	0	14	1	0	0	0	4	14	50	13	0	75	0	187
	15 PMCs	7	0	5	7	0	94	8	2	1	0	3	4	0	16	7	2	0	156
	16 Neural	2	5	1	16	17	3	1	0	8	47	1	5	4	4	3	1	0	118
	17 Undetermined	10	0	4	24	16	24	2	0	4	5	1	7	2	6	0	0	0	105
	18 Neural	24	6	0	13	18	0	0	0	2	24	3	0	0	0	0	0	0	90
	19 Oral NSM	0	0	2	0	0	3	0	0	0	0	0	0	0	0	1	36	0	42
	2 Veg2 Endomesoderm	94	13	19	73	158	15	15	12	54	36	24	37	17	9	15	0	0	591
	3 Oral Ectoderm	42	117	5	24	24	37	141	17	5	37	67	23	16	16	13	0	0	584
	4 Endoderm/Mesoderm	5	17	254	4	3	160	10	36	6	0	4	9	3	4	8	3	0	526
	5 Aboral Ectoderm	37	28	2	3	20	12	6	265	1	11	82	8	13	6	13	0	0	507
	6 Ectoderm	41	23	13	49	67	18	29	3	26	40	18	19	7	11	2	3	0	369
	7 Aboral Ectoderm	44	50	0	10	25	6	13	80	0	25	46	12	10	8	6	4	0	339
	8 Ciliary Band Neurectoderm	41	35	1	15	21	21	75	21	3	16	27	33	5	13	10	0	0	337
	9 Endoderm	14	4	75	13	15	59	5	5	7	6	6	8	8	43	6	10	0	284
proportion of total Spur CL ID in integrated cluster
		integrated cluster
		0	1	2	3	4	5	6	7	8	9	10	11	12	13	14	15	16
Spur CL ID	0 Aboral Ectoderm	0.07	0.01	0.06	0.34	0.15	0.04	0.03	0	0.1	0.02	0.03	0.06	0.04	0.03	0.02	0	0
	1 Aboral Ectoderm	0.1	0.28	0.01	0.01	0.05	0.04	0.05	0.15	0	0.06	0.13	0.03	0.02	0.03	0.03	0	0
	10 Neural	0.01	0.37	0	0.02	0.08	0.02	0.05	0.04	0	0.24	0.05	0.03	0	0.07	0.02	0	0
	11 NSM	0.03	0	0.09	0.1	0.05	0.13	0.01	0	0.06	0	0.05	0.08	0.21	0.1	0.02	0.07	0
	12 PGCs	0	0	0.04	0.11	0.01	0.04	0	0	0.43	0	0.03	0.02	0	0.03	0	0	0.29
	13 Aboral Neurectoderm	0.31	0.09	0	0	0.06	0.02	0.02	0.22	0.01	0.03	0.09	0.11	0	0	0.03	0	0
	14 Pigment	0	0.01	0.08	0	0	0.07	0.01	0	0	0	0.02	0.07	0.27	0.07	0	0.4	0
	15 PMCs	0.04	0	0.03	0.04	0	0.6	0.05	0.01	0.01	0	0.02	0.03	0	0.1	0.04	0.01	0
	16 Neural	0.02	0.04	0.01	0.14	0.14	0.03	0.01	0	0.07	0.4	0.01	0.04	0.03	0.03	0.03	0.01	0
	17 Undetermined	0.1	0	0.04	0.23	0.15	0.23	0.02	0	0.04	0.05	0.01	0.07	0.02	0.06	0	0	0
	18 Neural	0.27	0.07	0	0.14	0.2	0	0	0	0.02	0.27	0.03	0	0	0	0	0	0
	19 Oral NSM	0	0	0.05	0	0	0.07	0	0	0	0	0	0	0	0	0.02	0.86	0
	2 Veg2 Endomesoderm	0.16	0.02	0.03	0.12	0.27	0.03	0.03	0.02	0.09	0.06	0.04	0.06	0.03	0.02	0.03	0	0
	3 Oral Ectoderm	0.07	0.2	0.01	0.04	0.04	0.06	0.24	0.03	0.01	0.06	0.11	0.04	0.03	0.03	0.02	0	0
	4 Endoderm/Mesoderm	0.01	0.03	0.48	0.01	0.01	0.3	0.02	0.07	0.01	0	0.01	0.02	0.01	0.01	0.02	0.01	0
	5 Aboral Ectoderm	0.07	0.06	0	0.01	0.04	0.02	0.01	0.52	0	0.02	0.16	0.02	0.03	0.01	0.03	0	0
	6 Ectoderm	0.11	0.06	0.04	0.13	0.18	0.05	0.08	0.01	0.07	0.11	0.05	0.05	0.02	0.03	0.01	0.01	0
	7 Aboral Ectoderm	0.13	0.15	0	0.03	0.07	0.02	0.04	0.24	0	0.07	0.14	0.04	0.03	0.02	0.02	0.01	0
	8 Ciliary Band Neurectoderm	0.12	0.1	0	0.04	0.06	0.06	0.22	0.06	0.01	0.05	0.08	0.1	0.01	0.04	0.03	0	0
	9 Endoderm	0.05	0.01	0.26	0.05	0.05	0.21	0.02	0.02	0.02	0.02	0.02	0.03	0.03	0.15	0.02	0.04	0
P. miniata
Raw counts of Pmin CL # in each integrated cluster
		Integrated Cluster
		0	1	2	3	4	5	6	7	8	9	10	11	12	13	14	15	16	sum
Pmin CL ID	0 Mesoderm-like	670	107	14	268	186	29	58	106	122	21	40	63	0	39	16	0	0	1739
	1 Ectoderm	502	121	18	222	140	47	70	64	120	16	54	91	4	25	13	0	0	1507
	10 Early Neural	41	17	11	26	29	21	10	18	38	12	165	19	279	140	8	1	0	835
	11 Veg1 Ectoderm/Endoderm	60	6	372	23	24	88	3	23	8	8	6	18	0	12	10	2	0	663
	12 Undetermined	74	34	19	67	30	35	24	11	78	11	38	119	4	11	7	25	0	587
	13 Endoderm	1	1	486	2	0	23	0	0	2	1	0	1	2	2	4	1	0	526
	14 Right Coelom	7	1	11	1	2	421	10	4	9	0	2	2	1	1	26	24	0	522
	15 Foregut	30	13	79	37	11	189	21	4	34	2	8	12	1	12	39	0	0	492
	16 Left Coelom	0	3	6	3	3	8	1	1	1	0	0	0	0	1	420	0	0	447
	17 Serotonergic Neurons	26	8	6	16	11	8	11	30	16	9	21	10	7	179	1	4	0	363
	18 Mixed Neural	1	0	0	0	0	0	0	0	1	0	8	3	279	0	0	0	0	292
	19 Dividing Ectoderm	28	7	7	46	15	13	2	3	102	3	9	9	3	5	1	0	12	265
	2 Ectoderm	75	822	7	98	39	7	110	61	40	27	36	56	2	37	16	0	0	1433
	20 Ciliary Band	0	1	0	1	17	0	2	0	0	232	0	0	1	0	2	0	0	256
	21 Immune Mesenchyme	0	0	1	2	0	3	0	0	1	0	0	31	0	0	6	208	0	252
	22 Sensory Neural	0	0	0	0	0	0	0	0	0	0	3	0	102	28	0	0	0	133
	3 Veg1 Ectoderm/Endoderm	52	17	527	147	23	139	7	2	44	4	5	18	2	16	99	1	0	1103
	4 Post-oral ciliary band	38	55	8	39	315	8	30	24	19	497	20	26	2	7	4	1	0	1093
	5 Ventral Ectoderm	348	51	7	11	82	11	19	354	71	11	43	50	0	13	9	0	0	1080
	6 Muscle/Coelom	219	64	5	79	126	19	20	106	113	32	63	77	6	25	3	5	0	962
	7 Oral Ectoderm	53	75	12	145	24	62	382	6	51	15	26	24	3	22	6	0	0	906
	8 Veg1 Ectoderm	173	122	6	23	37	24	261	118	35	4	30	34	1	11	5	1	0	885
	9 Oral Ectoderm	157	91	4	92	30	32	222	44	78	14	24	35	0	22	1	0	1	847
proportion of total Pmin CL ID in integrated cluster
		Integrated Cluster
		0	1	2	3	4	5	6	7	8	9	10	11	12	13	14	15	16
Pmin CL ID	0 Mesoderm-like	0.39	0.06	0.01	0.15	0.11	0.02	0.03	0.06	0.07	0.01	0.02	0.04	0	0.02	0.01	0	0
	1 Ectoderm	0.33	0.08	0.01	0.15	0.09	0.03	0.05	0.04	0.08	0.01	0.04	0.06	0	0.02	0.01	0	0
	10 Early Neural	0.05	0.02	0.01	0.03	0.03	0.03	0.01	0.02	0.05	0.01	0.2	0.02	0.33	0.17	0.01	0	0
	11 Veg1 Ectoderm/Endoderm	0.09	0.01	0.56	0.03	0.04	0.13	0	0.03	0.01	0.01	0.01	0.03	0	0.02	0.02	0	0
	12 Undetermined	0.13	0.06	0.03	0.11	0.05	0.06	0.04	0.02	0.13	0.02	0.06	0.2	0.01	0.02	0.01	0.04	0
	13 Endoderm	0	0	0.92	0	0	0.04	0	0	0	0	0	0	0	0	0.01	0	0
	14 Right Coelom	0.01	0	0.02	0	0	0.81	0.02	0.01	0.02	0	0	0	0	0	0.05	0.05	0
	15 Foregut	0.06	0.03	0.16	0.08	0.02	0.38	0.04	0.01	0.07	0	0.02	0.02	0	0.02	0.08	0	0
	16 Left Coelom	0	0.01	0.01	0.01	0.01	0.02	0	0	0	0	0	0	0	0	0.94	0	0
	17 Serotonergic Neurons	0.07	0.02	0.02	0.04	0.03	0.02	0.03	0.08	0.04	0.02	0.06	0.03	0.02	0.49	0	0.01	0
	18 Mixed Neural	0	0	0	0	0	0	0	0	0	0	0.03	0.01	0.96	0	0	0	0
	19 Dividing Ectoderm	0.11	0.03	0.03	0.17	0.06	0.05	0.01	0.01	0.38	0.01	0.03	0.03	0.01	0.02	0	0	0.01
	2 Ectoderm	0.05	0.57	0	0.07	0.03	0	0.08	0.04	0.03	0.02	0.03	0.04	0	0.03	0.01	0	0
	20 Ciliary Band	0	0	0	0	0.07	0	0.01	0	0	0.91	0	0	0	0	0.01	0	0
	21 Immune Mesenchyme	0	0	0	0.01	0	0.01	0	0	0	0	0	0.12	0	0	0.02	0.83	0
	22 Sensory Neural	0	0	0	0	0	0	0	0	0	0	0.02	0	0.77	0.21	0	0	0
	3 Veg1 Ectoderm/Endoderm	0.05	0.02	0.48	0.13	0.02	0.13	0.01	0	0.04	0	0	0.02	0	0.01	0.09	0	0
	4 Post-oral ciliary band	0.03	0.05	0.01	0.04	0.29	0.01	0.03	0.02	0.02	0.45	0.02	0.02	0	0.01	0	0	0
	5 Ventral Ectoderm	0.05	0.01	0.01	0.08	0.01	0.02	0.33	0.07	0.01	0.04	0.05	0	0.01	0.01	0	0	0
	6 Muscle/Coelom	0.23	0.07	0.01	0.08	0.13	0.02	0.02	0.11	0.12	0.03	0.07	0.08	0.01	0.03	0	0.01	0
	7 Oral Ectoderm	0.06	0.08	0.01	0.16	0.03	0.07	0.42	0.01	0.06	0.02	0.03	0.03	0	0.02	0.01	0	0
	8 Veg1 Ectoderm	0.2	0.14	0.01	0.03	0.04	0.03	0.29	0.13	0.04	0	0.03	0.04	0	0.01	0.01	0	0
	9 Oral Ectoderm	0.19	0.11	0	0.11	0.04	0.04	0.26	0.05	0.09	0.02	0.03	0.04	0	0.03	0	0	0
