## Supplemental Table 4 for "New hypotheses of cell type diversity and novelty from comparative single cell and nuclei transcriptomics in echinoderms"

### Sheet: Sheet1
tek	F1	TCGAGTTTCCTGGAGTGCAT
	R2	CGTCTGCTCCCGAAATTCAG
VEGFR1L	F1	CCCTCTACTACACGGAGCAG
	R2	GTCGGTTGCAGTTCTTTGGT
	F3	GGCAACCTGAGTGACTACCT
	R4	TCACTCCAACACTCCAGCAT
	F5	AAATACACGTGCACCATCGG
	R6	GAATCGTTTCTTCGGGGCTC
gata3	F5	TTATACCACGTACGTCCCGG
	R6	TGACATGGGCAGACTACAGG
elavl1-b	F1	CAA CAA CCC AAG TCA GAA CT
	R2	CAA AAT AAT AAC CGG GCT AA
tfap2a	F1	CCG TAT TGG TGG CTG TGC TGC A
	R2	CGG CTG CAT GGT CCT GAT GGT G
Msxlx	F1	TCACATGGACGCAGACCTTA
	R2	CACGTCAATGCTGCTGAGAT
thrb	F1	CTGAGATCATGACGCCCTCT
	R2	TCCCATACATGCAACCCAGT
nr6a1b	F1	CAATTTGATCCCACCGTCCC
	R2	CTCCGCCGCTGTTACTACTA
Pax5L	F1	TCCATCAACGGTATCCTCGG
	R2	TGAGGGTGGTTGTACTGCAT
Sp6 sequence	gaaatATTTAGGTGACACTATAGAAG
